# Characterization of human Metaxin proteins reveals functional diversification of SAM37 homologs MTX1 and MTX3

**DOI:** 10.64898/2026.03.15.711473

**Authors:** Sarah E. J. Morf, Matthew P. Challis, Sanjeev Uthishtran, Caitlin L. Rowe, Alice J. Sharpe, Natasha Kapoor-Kaushik, Senthil Arumugam, Luke E. Formosa, Kate McArthur, Michael T. Ryan

**Affiliations:** Department of Biochemistry and Molecular Biology, Biomedicine Discovery Institute, Monash University, Melbourne, VIC, Australia; Department of Anatomy and Developmental Biology, Biomedicine Discovery Institute, Monash University, Melbourne, VIC, Australia; EMBL Australia, Monash University, Melbourne, VIC, Australia; Monash Ramaciotti Centre for Cryo-Electron Microscopy, Monash University, Melbourne, VIC, Australia

**Keywords:** Mitochondria, Metaxin, MTX1, MTX2, MTX3, biogenesis, protein import, sorting and assembly machinery, SAM50

## Abstract

The biogenesis of outer mitochondrial membrane β-barrel proteins relies on the mitochondrial Sorting and Assembly Machinery (SAM) complex. In humans, the SAM complex contains SAM50 along with Metaxin (MTX) accessory subunits. MTX1 and MTX3 are homologous yet their functional similarities and differences have scarcely been investigated. Homozygous null mutations in the *MTX2* gene are linked to a rare progeroid syndrome that causes severe depletion of MTX1. Here, we uncover unique phenotypes associated with the loss of MTX1 or MTX3 in human cells. Loss of MTX1 confers a deficiency in mitochondrial volume and causes network-wide mitochondrial morphology abnormalities. MTX3 loss resulted in negligible consequences for the biogenesis of β-barrel proteins but resulted in increased mitochondrial mass. We also find that both MTX1 and MTX3 stability are dependent on the presence of MTX2, with MTX1 deficiency causing defective import and assembly. Collectively, our findings support the notion that MTX1 and MTX3 are functionally diverse homologs and are unlikely to be functionally redundant.
