## Supplementary Table 2 for "Characterization of human Metaxin proteins reveals functional diversification of SAM37 homologs MTX1 and MTX3"

### Sheet: Sheet1
Proteome	GO-term ID	GO Biological Process	Genes
MTX1KO	GO:0032543	Mitochondrial translation	MRPL32, MRPL51, PTCD3, MRPL44, MRPL15, MRPL17, MRPL33, MRPL4, MRPL38, MRPL11, MRPL46, MRPS33, MRPL40, MRPL43, MRPL20, MRPL52, MRPL24, MRPL21, MRPL14, MRPS18A, MRPS15, MRPL50, MRPL2, MRPL19, MRPS6, MRPL55, MRPS14, MRPS30, MRPL37, MRPL28
	GO:0006626	Protein targeting to mitochondrion	TIMM21, TIMM13, TOMM22, MTX2, TOMM7, TOMM20, TIMM17A, MTX1, ROMO1, IMMP2L, TOMM40, TOMM5, TIMM23
	GO:0051204	Protein insertion into mitochondrial membrane	TIMM13, TOMM22, MTX2, TOMM7, TOMM20, MTX1, ROMO1, TOMM40, TOMM5
	GO:0045040	Protein insertion into OMM	TOMM22, MTX2, TOMM7, TOMM20, MTX1, TOMM40, TOMM5
	GO:0007005	Mitochondrion organization	TIMM21, TIMM13, TOMM22, MTX2, COX17, MTFP1, NDUFB11, PMAIP1, DMAC1, TOMM7, TMEM126B, TOMM20, TIMM17A, MTX1, FUNDC2, OMA1, VDAC2, ROMO1, MIEF2, COA1, IMMP2L, MIEF1, TOMM40, TOMM5, SCO2, MEF2A, TIMM23, TAZ, UQCC2
MTX2KO	GO:0030036	Actin cytoskeleton organization	TMSB10, HIP1R, PDGFRB, ARPC1A, FARP2, RHOF, MYO5B, ABI2, PDLIM2, ZYX, FLII, EPB41L3, ARPC5L, EPB41L2, PDLIM1, SHROOM1, RHOBTB3, TMSB4X, MYO1B, CIT, LIMA1, LCP1, OBSL1, PARVG, FLNB, PALLD, RAN, PIP5K1C, MYO19, MRTFA
	GO:0016043	Cellular component organization	149 genes (not listed)
	GO:0006996	Organelle organization	105 genes (not listed)
	GO:0030029	Actin filament-based process	TMSB10, HIP1R, PDGFRB, ARPC1A, FARP2, RHOF, GJA1, MYO5B, ABI2, PDLIM2, ZYX, FLII, EPB41L3, ARPC5L, EPB41L2, PDLIM1, SHROOM1, RHOBTB3, TMSB4X, MYO1B, CIT, LIMA1, LCP1, OBSL1, PARVG, FLNB, PALLD, RAN, PIP5K1C, MYO19, MRTFA
	GO:0071840	Cellular component organization or biogenesis	152 genes (not listed)
MTX3KO	GO:0000278	Mitotic cell cycle	MISP, DCTN3, TUBB2B, TUBGCP4, KIF11, LIG1, PML, RHOC, WAPL, SNX33, PINX1, SIRT7, FBXL6, KLHL22, CDKN3, EIF4EBP1, ZNF830, DCTN1, BCCIP, CACUL1, CEP55, STIL, CKS2, RPL24, USP8, BACH1, CDKN1A, NOLC1, DCTN2, CFL1, BANF1, FBXL17
	GO:1903047	Mitotic cell cycle process	MISP, KIF11, LIG1, PML, RHOC, SNX33, PINX1, SIRT7, FBXL6, KLHL22, CDKN3, EIF4EBP1, ZNF830, DCTN1, BCCIP, CACUL1, CEP55, STIL, CKS2, RPL24, USP8, BACH1, CDKN1A, DCTN2, CFL1, BANF1, FBXL17
	GO:0009987	Cellular process	299 genes (not listed)
	GO:0022402	Cell cycle process	MISP, DCTN3, TUBGCP4, KIF11, LIG1, PML, RHOC, PCLAF, SNX33, PINX1, SIRT7, FBXL6, KLHL22, CDKN3, RAD54B, EIF4EBP1, MCMBP, ZNF830, DCTN1, BCCIP, CACUL1, CEP55, STIL, CKS2, RPL24, USP8, BACH1, CECR2, CDKN1A, DCTN2, CFL1, BANF1, FBXL17, PHGDH
	GO:0097428	Protein maturation by iron-sulfur cluster transfer	CIAO2A, GLRX3, MMS19, CIAO2B, CIAO1
