## Supplementary Table 3 for "Characterization of human Metaxin proteins reveals functional diversification of SAM37 homologs MTX1 and MTX3"

### Sheet: Sheet1
Proteome	GO-term ID	GO Biological Process	Genes
MTX1KO	GO:0044242	Cellular lipid catabolic process	PCK2, SESN2, ALDH1L2, LPIN2, SRD5A3, ACAD11, ABHD2, GDPD1, SPHK1, AKR1C3, HEXA, PLCG2
	GO:0016042	Lipid catabolic process	PCK2, SESN2, ALDH1L2, LPIN2, SRD5A3, ACAD11, ABHD2, GDPD1, SPHK1, AKR1C3, CYP4F11, PLCD1, HEXA, PLCG2
	GO:0044282	Small molecule catabolic process	PCK2, CDO1, SESN2, ALDH1L2, LPIN2, SRD5A3, ACAD11, ABHD2, RBKS, ACOT4, UPP1, AKR1C3, CYP4F11, ADH7, ENOSF1
	GO:0010243	Response to organonitrogen compound	PCK2, HDAC5, VGF, CDO1, RRM2B, SESN2, LPIN2, SLC9A1, CDH13, APP, CA2, ITGA2, MMP3, CEBPB, DUOX1, P2RX4, ARHGEF2, SELENON, DDR2, ITPR2, CLGN, TRIB3, UBXN8, SNCA
	GO:0009056	Catabolic process	PCK2, CDO1, SESN2, GNS, ALDH1L2, LPIN2, WIPI1, BLVRB, SRD5A3, ACAD11, ABHD2, EPG5, GDPD1, NRG1, TPP1, MMP3, RBKS, SPHK1, SGSH, DUOX1, ACOT4, UPP1, RBCK1, COMT, IFI16, PTER, OPTN, AKR1C3, CYP4F11, CLGN, DAP, ADH7, PLCD1, CHMP1B, HEXA, UBXN8, PLCG2, ENOSF1
MTX2KO	GO:0044281	Small molecule metabolic process	64 genes (not listed)
	GO:1901135	Carbohydrate derivative metabolic process	FUCA2, GNPTG, NANS, NME4, ITGB8, NAGLU, RRM2B, CHSY1, DHTKD1, GALNT1, UXS1, POGLUT1, KRTCAP2, GUSB, RBKS, B4GAT1, APOBEC3F, ADCY6, SGSH, PKM, ACOT4, PPCDC, ICMT, ATP7A, ATP5F1C, PIGM, COL11A1, PGM1, ACOT11, FUCA1, NMNAT1, TKFC, ADCY3, ABHD14B, MAN2A2, COASY, PRKCSH, H6PD, DGAT1, NDUFB1, DCAKD
	GO:0055086	Nucleobase-containing small molecule metabolic process	NANS, NME4, RRM2B, PXDN, PARP16, DHTKD1, UXS1, APOBEC3F, ADCY6, PKM, ACOT4, AFMID, PPCDC, ICMT, ATP5F1C, PGM1, ACOT11, NMNAT1, NADK2, ADCY3, ABHD14B, NNMT, ALDH6A1, COASY, DGAT1, NDUFB1, DCAKD
	GO:0019637	Organophosphate metabolic process	NME4, PIK3R2, RRM2B, SLC27A1, PXDN, PARP16, DHTKD1, GDPD1, CKB, RBKS, ADCY6, PKM, ACOT4, AFMID, PPCDC, ATP5F1C, PIGM, PGM1, PLPP3, ACOT11, NMNAT1, NADK2, ORMDL3, TKFC, AGPAT1, ADCY3, MECP2, ABHD14B, INPP4B, NNMT, CLN3, COASY, H6PD, DGAT1, NDUFB1, DCAKD
	GO:0044282	Small molecule catabolic process	PCK2, ALDH1L2, LPIN2, ACAD11, SLC27A2, ACAA2, BDH2, RBKS, APOBEC3F, ALDH5A1, PKM, ACOT4, AFMID, TKFC, ADH7, INPP4B, ALDH6A1, ALDH3B1, LPIN3
MTX3KO	GO:0006119	Oxidative phosphorylation	NDUFB7, NDUFS7, COX5B, NDUFB8, NDUFA12, UQCR10, NDUFV3, ATP5F1C, MT-ND5, MT-CO2, MT-ATP8, COX7A2, NDUFA8, UQCRQ, NDUFA11, NDUFA3, NDUFA13, COX7C, NDUFA6, NDUFB1
	GO:0042776	Proton motive force-driven mitochondrial ATP synthesis	NDUFB7, NDUFS7, RRM2B, SLC27A1, HEXB, GPAM, IPPK, NDUFB8, HMGCS1, ATP6V0C, NDUFA12, PPCDC, NDUFV3, ATP5F1C, MT-ND5, MT-ATP8, DOLK, NDUFA8, NMNAT1, NADK2, ORMDL3, AGPAT1, DHRS7B, NDUFA11, GPAT2, PIGG, NDUFA3, NDUFA13, ACSF3, PLCG2, NDUFA6, NDUFB1
	GO:0015986	Proton motive force-driven ATP synthesis	NDUFB7, NDUFS7, NDUFB8, ATP6V0C, NDUFA12, NDUFV3, ATP5F1C, MT-ND5, MT-ATP8, NDUFA8, NDUFA11, NDUFA3, NDUFA13, NDUFA6, NDUFB1
	GO:0009060	Aerobic respiration	NDUFB7, NDUFS7, COX5B, NDUFB8, NDUFA12, UQCR10, NDUFV3, ATP5F1C, MT-ND5, MT-CO2, MT-ATP8, COX7A2, NDUFA8, UQCRQ, SIRT3, NDUFA11, NDUFA3, NDUFA13, COX7C, NDUFA6, NDUFB1
	GO:0042775	Mitochondrial ATP synthesis coupled electron transport	NDUFB7, NDUFS7, COX5B, NDUFB8, NDUFA12, UQCR10, NDUFV3, MT-ND5, MT-CO2, COX7A2, NDUFA8, UQCRQ, NDUFA3, COX7C, NDUFA6, NDUFB1
